# Disentangling spatial organization and splicing of rare intron classes in the human genome

**DOI:** 10.1101/2025.08.11.669784

**Authors:** Saren M. Springer, Katherine Fleck, Kaitlin N. Girardini, Sean M. Riccard, Jelena Erceg, Rahul N. Kanadia

## Abstract

Three-dimensional (3D) genome organization influences transcription and RNA processing, yet how the spatial positioning of genes contributes to pre-mRNA splicing has only recently come into focus. Despite these advances, it remains unclear how introns, particularly rare intron classes, are organized within the 3D genome and whether this organization influences their splicing. Here, we mapped the spatial organization of six intron classes including major, minor, minor-like, hybrid, major-like and non-canonical across four human cell lines (K562, H1, HCT116, and HFFc6) using Hi-C, TSA-seq, and DamID-seq data. This revealed minor intron enrichment in active compartments A and speckle-associated domains (SPADs) and depletion from lamina-associated domains (LADs), whereas hybrid and non-canonical introns showed the opposite trend. Integrating TSA-seq with RNA-seq data suggested that splicing efficiency depends on intron identity rather than nuclear positioning. For example, major-like, minor-like, and non-canonical introns in SPADs were less efficiently spliced than major and minor introns despite their proximity to nuclear speckles. These patterns were consistent across cancer (K562, HCT116) and stem cells (H1) but not fibroblasts (HFFc6). Comparison of minor intron splicing in and out of SPADs across cell lines revealed that, relative to fibroblasts, minor introns outside of SPADs in cancer cells were more efficiently spliced. This suggests that increased efficiency of minor intron splicing in cancer cell lines is not necessarily due to 3D positioning. In all, these findings reveal that intron subclasses show distinct nuclear organization, yet for minor introns, identity rather than position governs splicing efficiency.
