## Supplemental Datasets for "Disentangling spatial organization and splicing of rare intron classes in the human genome": Dataset S2 - Hi-C and other 3D dataset annotation information per cell line.xlsx

### Sheet: Sheet1
Supplementary Dataset 2. Hi-C and other 3D dataset annotation information per cell line.
K562 3D genomic features
Dataset Name	Study first author(s)	PMID	Data availability	Additional cell type information	Number of regions	Median region size (bp)	Coverage (bp)	Portion of genome covered (%)
TAD	Rao, Huntley	25497547	This paper	Erythroleukemia cells	3688	340000	1625690000	52.64
Loop Anchor	Rao, Huntley	25497547	This paper	Erythroleukemia cells	6278	10000	53750000	1.74
Boundary	Rao, Huntley	25497547	4DNFI4EFYN3Q	Erythroleukemia cells	8509	5000	42545000	1.38
Compartment A	Rao, Huntley	25497547	4DNFIWUAO2QI	Erythroleukemia cells	695	750000	1478476398	47.87
Compartment B	Rao, Huntley	25497547	4DNFIWUAO2QI	Erythroleukemia cells	681	1250000	1347586622	43.64
Subcompartment A1	Xiong	31699985	https://github.com/ma-compbio/SNIPER	Erythroleukemia cells	667	400000	567698109	18.38
Subcompartment A2	Xiong	31699985	https://github.com/ma-compbio/SNIPER	Erythroleukemia cells	1070	200000	366397640	11.86
Subcompartment B1	Xiong	31699985	https://github.com/ma-compbio/SNIPER	Erythroleukemia cells	1095	200000	410630404	13.3
Subcompartment B2	Xiong	31699985	https://github.com/ma-compbio/SNIPER	Erythroleukemia cells	857	200000	456778050	14.79
Subcompartment B3	Xiong	31699985	https://github.com/ma-compbio/SNIPER	Erythroleukemia cells	996	300000	604704606	19.58
SPADs
SPAD Dataset Name	Study first author(s)	PMID	Data availability	Additional cell type information	Number of regions	Median region size (bp)	Coverage (bp)	Portion of genome covered (%)
H1	Zhang	33355299	4DNFI625PP2A	Human embryonic stem cells	211	400000	176438808	5.71
HFFv6	Zhang	33355299	4DNFI6FTPH5V	hTert-immortalized human foreskin fibroblasts	294	340000	176437098	5.71
K562	Zhang	33355299	4DNFIVZSO9RI	Erythroleukemia cells	303	300000	174855812	5.66
HCT116	Zhang	33355299	4DNFIBY8G6RZ	Colorectal carcinoma cells	228	360000	176453232	5.71
LADs
LAD Dataset Name	Study first author(s)	PMID	Data availability	Additional cell type information	Number of regions	Median region size (bp)	Coverage (bp)	Portion of genome covered (%)
H1	Gholamalamdari, van Schaik, Wang, Kumar, Zhang, Zhang	40279158	4DNFIP6N54B3	Human embryonic stem cells	1980	270000	1250291189	40.49
HFFv6	Gholamalamdari, van Schaik, Wang, Kumar, Zhang, Zhang	40279158	4DNFIUIDLJJI	hTert-immortalized human foreskin fibroblasts	2264	360000	1814437303	58.75
K562	Gholamalamdari, van Schaik, Wang, Kumar, Zhang, Zhang	40279158	4DNFIV776O7C	Erythroleukemia cells	1248	582500	1567656133	50.76
HCT116	Gholamalamdari, van Schaik, Wang, Kumar, Zhang, Zhang	40279158	4DNFICCV71TZ	Colorectal carcinoma cells	1774	425811	1810712349	58.63
