## Supplemental Datasets for "Disentangling spatial organization and splicing of rare intron classes in the human genome": Dataset S8 - RNA-seq dataset information per cell line.xlsx

### Sheet: Sheet1
Supplemental Dataset 8. RNA-seq dataset information per cell line.
Sample Name	Study first author(s)	PMID	GEO Accession	SRR Number(s)
K562_rep1	Djebali	22955620	GSM958729	SRR521460, SRR521461
K562_rep2	Djebali	22955620	GSM958729	SRR521462, SRR521463
K562_rep3	Djebali	22955620	GSM958729	SRR521464, SRR521465
H1_rep1	Djebali	22955620	GSM958733	SRR521477, SRR521478
H1_rep2	Djebali	22955620	GSM958733	SRR521479, SRR521480
H1_rep3	Djebali	22955620	GSM958733	SRR521481, SRR521482
HFFc6_rep1	Hennig	29579120	GSM2687371	SRR5762372
HFFc6_rep2	Hennig	29579120	GSM2687379	SRR5762380
HCT116_rep1	Djebali	22955620	GSM958749	SRR521538, SRR521539
HCT116_rep2	Djebali	22955620	GSM958749	SRR521540, SRR521541
HCT116_rep3	Djebali	22955620	GSM958749	SRR521542, SRR521543
