## Supplemental Datasets for "Disentangling spatial organization and splicing of rare intron classes in the human genome": Dataset S10 - Subcompartment expression by intron class.xlsx

### Sheet: Sheet1
Supplemental Dataset 10. Subcompartment expression by intron class.
Fig. S10A-E		Number of Introns per subcompartment						Proportion of Introns per subcompartment
	Subcompartment	major	major-like	hybrid	minor-like	minor	non-canonical	major	major-like	hybrid	minor-like	minor	non-canonical
Expressed	A1	118990	10550	92	146	399	1163	0.766135	0.721269	0.713178	0.722772	0.902715	0.502376
	A2	42091	2797	34	65	134	280	0.717212	0.657344	0.557377	0.738636	0.832298	0.377358
	B1	15470	1064	20	16	36	133	0.397023	0.348168	0.555556	0.363636	0.507042	0.182944
	B2	7785	524	9	9	18	85	0.277758	0.246009	0.204545	0.28125	0.486486	0.155393
	B3	7780	568	6	18	28	40	0.241405	0.243047	0.15	0.333333	0.5	0.0977995
Not Expressed	A1	36322	4077	37	56	43	1152	0.233865	0.278731	0.286822	0.277228	0.0972851	0.497624
	A2	16596	1458	27	23	27	462	0.282788	0.342656	0.442623	0.261364	0.167702	0.622642
	B1	23495	1992	16	28	35	594	0.602977	0.651832	0.444444	0.636364	0.492958	0.817056
	B2	20243	1606	35	23	19	462	0.722242	0.753991	0.795455	0.71875	0.513514	0.844607
	B3	24448	1769	34	36	28	369	0.758595	0.756953	0.85	0.666667	0.5	0.9022
Fig. S10F		Difference in the proportion of expressed and not expressed introns per class
	Subcompartment	major	major-like	hybrid	minor-like	minor	non-canonical
Expressed - Not Expressed	A1	0.532271	0.442538	0.426357	0.445545	0.80543	0.00475162
	A2	0.434423	0.314689	0.114754	0.477273	0.664596	-0.245283
	B1	-0.205954	-0.303665	0.111111	-0.272727	0.0140845	-0.634113
	B2	-0.444484	-0.507981	-0.590909	-0.4375	-0.027027	-0.689214
	B3	-0.51719	-0.513907	-0.7	-0.333333	0	-0.804401
