## Supplemental Datasets for "Disentangling spatial organization and splicing of rare intron classes in the human genome": Dataset S11 - Summary of Statistical Comparison of Intron Retention Across Intron Classes.xlsx

### Sheet: Sheet1
Supplemental Dataset 11. Summary of statistical comparison of intron retention across intron classes and cell lines.
Intron Classes Compared			Adj. p-value				Significance Symbol
			K562	HFFc6	H1	HCT116	K562	HFFc6	H1	HCT116
Hybrid	vs.	Major	0.175429	0.936763	0.155331	0.664748	n.s.	n.s.	n.s.	n.s.
Hybrid		Major-like	0.641439	0.296841	0.0349894	0.545728	n.s.	n.s.	*	n.s.
Major		Major-like	1.74829e-05	3.68029e-06	9.04191e-07	2.72979e-14	***	***	***	***
Hybrid		Minor	0.060273	0.983157	0.296485	0.533421	n.s.	n.s.	n.s.	n.s.
Major		Minor	0.108241	0.501552	0.209325	0.487519	n.s.	n.s.	n.s.	n.s.
Major-like		Minor	0.0009059	0.000162652	0.000221695	1.48066e-07	***	***	***	***
Hybrid		Minor-like	0.813939	0.937642	0.0593154	0.640445	n.s.	n.s.	n.s.	n.s.
Major		Minor-like	0.0614315	1	0.122231	0.0415418	n.s.	n.s.	n.s.	*
Major-like		Minor-like	0.630047	0.183072	0.859268	0.530834	n.s.	n.s.	n.s.	n.s.
Minor		Minor-like	0.0095742	0.959471	0.0574038	0.0247647	**	n.s.	n.s.	*
Hybrid		Non-canonical	0.518357	0.0988321	0.00382266	0.259086	n.s.	n.s.	**	n.s.
Major		Non-canonical	2.42849e-06	0.00522713	0.000777598	2.55612e-05	***	**	***	***
Major-like		Non-canonical	0.00521512	0.189828	0.0616402	0.248361	**	n.s.	n.s.	n.s.
Minor		Non-canonical	2.40947e-06	0.00305719	0.000314869	3.03812e-05	***	**	***	***
Minor-like		Non-canonical	0.165857	0.0447099	0.118113	0.17666	n.s.	*	n.s.	n.s.
