## Supplemental Datasets for "Disentangling spatial organization and splicing of rare intron classes in the human genome": Dataset S12 - Summary of Statistical Comparison of Exon Skipping Across Intron Classes.xlsx

### Sheet: Sheet1
Supplemental Dataset 12. Summary of statistical comparison of exon skipping across intron classes and cell lines.
Intron Classes Compared			Adj. p-value				Significance Symbol
			K562	HFFc6	H1	HCT116	K562	HFFc6	H1	HCT116
Hybrid	vs.	Major	0.454951	0.69063	0.154507	0.0613594	n.s.	n.s.	n.s.	n.s.
Hybrid		Major-like	0.894925	0.486612	0.166171	0.4957	n.s.	n.s.	n.s.	n.s.
Major		Major-like	0.002784	0.136799	6.52241e-43	7.87048e-10	**	n.s.	***	***
Hybrid		Minor	0.0122016	0.330663	0.0175003	0.00679682	*	n.s.	*	**
Major		Minor	1.99351e-06	6.04017e-07	0.000139056	0.00800557	***	***	***	**
Major-like		Minor	4.04987e-11	3.78984e-10	5.38794e-43	2.17062e-09	***	***	***	***
Hybrid		Minor-like	0.788571	0.400107	0.329499	0.340543	n.s.	n.s.	n.s.	n.s.
Major		Minor-like	0.518097	0.278413	0.565828	0.156472	n.s.	n.s.	n.s.	n.s.
Major-like		Minor-like	0.808766	0.478265	5.91311e-06	0.461903	n.s.	n.s.	***	n.s.
Minor		Minor-like	0.00299105	0.000406297	0.0287887	0.00637339	**	***	*	**
Hybrid		Non-canonical	0.348664	0.356337	0.511007	0.923973	n.s.	n.s.	n.s.	n.s.
Major		Non-canonical	4.53681e-05	0.227395	2.99071e-07	3.14139e-06	***	n.s.	***	***
Major-like		Non-canonical	0.0128529	0.497305	0.111418	0.154521	*	n.s.	n.s.	n.s.
Minor		Non-canonical	5.6859e-11	4.56773e-05	3.14434e-12	1.5994e-08	***	***	***	***
Minor-like		Non-canonical	0.0659181	0.926855	0.00879315	0.151483	n.s.	n.s.	**	n.s.
