## Supplemental Datasets for "Disentangling spatial organization and splicing of rare intron classes in the human genome": Dataset S13 - GO terms with parent genes of introns with increased splicing efficiency in K562 and HCT116 relative to HFFc6.xlsx

### Sheet: Sheet1
Supplementary Dataset 13. GO terms with parent genes of introns with increased splicing efficiency in K562 and HCT116 relative to HFFc6 cells
	Source	GO Term	Adj. p-value	No. of Genes	Gene Names
K562 Only	GO:MF	damaged DNA binding	0.012	3	ERCC5,XRCC5,CUL4B
	GO:CC	transferase complex	0.022	6	CCNT1,XRCC5,DERL1,ATG3,POLR2K,CUL4B
	GO:CC	chromosome	0.039	7	ICE1,ERCC5,SRPK1,DDX18,XRCC5,SRPK2,DONSON
	GO:CC	transcription elongation factor complex	0.039	2	ICE1,CCNT1
	GO:CC	replication fork	0.041	2	ERCC5,DONSON
	GO:MF	ubiquitin protein ligase binding	0.045	3	XRCC5,DERL1,CUL4B
	GO:CC	serine/threonine protein kinase complex	0.047	2	CCNT1,XRCC5
HCT116 Only	GO:CC	dynactin complex	0.004	2	ACTR10,DCTN6
	GO:CC	Golgi apparatus subcompartment	0.039	4	USO1,WLS,OCRL,SLC30A5
	GO:CC	endoplasmic reticulum	0.04	8	VASH1,USO1,MARCHF6,SRP72,WLS,UFD1,CAPN2,SLC30A5
	GO:CC	actin cytoskeleton	0.045	4	KANSL2,ACTR10,CAPN2,DCTN6
Both	GO:BP	regulation of transcription elongation by RNA polymerase II	0.002	4	CCNK,INTS4,NCBP1,CCNT2
	GO:CC	cyclin/CDK positive transcription elongation factor complex	0.004	2	CCNK,CCNT2
	GO:BP	regulation of cyclin-dependent protein serine/threonine kinase activity	0.011	3	CCNK,CCNT2,IPO5
	GO:BP	nuclear transport	0.027	4	MAPK14,IPO9,NCBP1,IPO5
	GO:BP	cytoplasmic translational initiation	0.046	2	NCBP1,MCTS1
	GO:CC	nuclear cap binding complex	0.048	1	NCBP1
